# Reversible excision of the *wzy* locus in *Salmonella* Typhimurium may aid recovery following phage predation

**DOI:** 10.1101/2024.09.17.613263

**Authors:** Oliver JD Charity, Gaetan Thilliez, Haider Al-Khanaq, Luke Acton, Rafał Kolenda, Matt Bawn, Liljana Petrovska, Robert A Kingsley

**Affiliations:** Quadram Institute Bioscience, Norwich, UK; University of East Anglia, Norwich Research Park, Norwich, UK; School of Biotechnology, Dublin City University, D09 DX63, Dublin, Ireland; Department of Biochemistry and Molecular Biology, Faculty of Veterinary Medicine, Wrocław University of Environmental and Life Sciences, Poland; Earlham Institute, Norwich, UK; School of Natural and Environmental Sciences, Newcastle University, Newcastle, UK; Animal & Plant Health Agency (APHA), Weybridge, London, United Kingdom, UK

## Abstract

Bacteriophage (phage) are promising novel antimicrobials but a key challenge to their effective implementation is the rapid emergence of phage resistance. An improved understanding of phage-host interactions is therefore needed. The Anderson phage typing scheme differentiates closely related strains of *Salmonella enterica* serovar Typhimurium (*S*. Typhimurium) based on sensitivity to a panel of phage preparations. Switches in phage type are indicative of changes in phage sensitivity and inform on the dynamics of phage interaction with their host bacteria. We investigated the molecular basis of switches between the relatively phage sensitive *S*. Typhimurium DT8 and phage resistant DT30 strains that are present in the same phylogenetic clade. DT30 strains emerged from DT8 strains predominantly by deletion of a genomic region affecting the *wzy* locus encoding an O-antigen polymerase. The deletion site was flanked by two perfect direct repeats designated attL and attR. During broth culture in the presence of a typing phage that used O-antigen as primary receptor the Δ*wzy* genotype increased in frequency compared with culture in the absence of phage and removal of attL prevented deletion of the *wzy* locus. Co-culture of *S*. Typhimurium DT8 with a strain lacking *wzy* resulted in reversion of the latter to wild type. We propose a model in which reversible deletion of the *wzy* locus enables recovery of *S*. Typhimurium DT8 following predation by phage that use O-antigen as their primary receptor. This was consistent with ancestral state reconstruction of DT8 and DT30 phylogeny that supported a model of reversible transition from DT8 to DT30 in natural populations.

**Importance:** *S*. Typhimurium is a major pathogen of livestock that adversely affects productivity and animal welfare and poses a risk of foodborne disease in the human population. Antibiotics are used to control *Salmonella* infections in livestock that contributes to the antimicrobial resistance global emergency. Viruses of bacteria (phage) are one alternative to antibiotics to control *Salmonella* in the food chain but their successful implementation as antimicrobials is restricted by the rapid emergence of resistance to phage. A better understanding of the outcome of phage-bacteria interactions is needed to optimise the design and implementation of phage-based antimicrobials. This study identifies a genetic mechanism that confers resistance to phage that use O-antigen as a receptor on the surface of *Salmonella*. The mechanism is likely to impart a fitness cost on the bacterium but importantly the mechanism has the potential to be revert to a fully fit state once phage predation ceases. A model for how the mechanism may contribute to survival and recovery following phage predation is proposed.
