## Supplementary Table 1 for "Reversible excision of the *wzy* locus in *Salmonella* Typhimurium may aid recovery following phage predation"

### Sheet: Sheet1
Primer name	Sequence	Location	Product/target size	Description
wzy-wjx_check_2_F	TGCGACTATCAGGTTACCGT	nucA	3.2kb(4.2kb with cat insert)	primer in nucA, used for amplification of the wzy region. Can amplify region with wzy present of missing due to excision. Use with wzy-wjx_check_2_R
wzy-wjx_check_2_R	GTTAGCGTGCGGTCAAGATC	thrS	3.2kb(4.2kb with cat insert)	primer in thrS, used for amplification of the wzy region. Can amplify region with wzy present of missing due to excision. Use with wzy-wjx_check_2_F
wzy_qPCR_absent_F	ACGGAGAAACCCTGTCAAGG	intergenic	214bp	qPCR primer to detect intergenic region when WZY is excised. Use with wzy_qPCR_absent_R
wzy_qPCR_absent_R	AGTGGTGACCCATACGCAAG	intergenic	214bp	qPCR primer to detect intergenic region when WZY is excised. Use with wzy_qPCR_absent_F
wzy_qPCR_present_F	GCCTGAAGATTTTGGCGCAT	wzy	207p	qPCR primer to detect the presence of WZY. Use with wzy_qPCR_present_R
wzy_qPCR_present_R	TGCGCTGACTTTGTTTCCTG	wzy	207bp	qPCR primer to detect the presence of WZY. Use with wzy_qPCR_present_F
rpoD_qPCR_F	GTCAACAGTATGCGCGTGAT	rpoD	154bp	qPCR primer to detect rpoD (used as house keeping gene for the qPCR experiment). Use with rpoD_qPCR_R
rpoD_qPCR_R	GATAGCGGCATTGAACCAGG	rpoD	154bp	qPCR primer to detect rpoD (used as house keeping gene for the qPCR experiment). Use with rpoD_qPCR_F
cat_check_F	ACAAACGGCATGATGAACCT	cat	433bp	primer used to check for the presence of cat cassette introduced by homologous recombination. Detects presence of cassette only, not location. Use with cat_check_R
cat_check_R	GCACAAGTTTTATCCGGCCT	cat	433bp	primer used to check for the presence of cat cassette introduced by homologous recombination. Detects presence of cassette only, not location. Use with cat_check_F
circ_wzy_F	aagccgagactcagagtgac	circularised att region		primer to amplify circularise form of wzy region. Forward primer is withing wzy region facing toward attRwzy - cannot amplify in linear form. Use with circ_wzy_R
circ_wzy_R	ctccgccctaatccacatct	circularised att region		primer to amplify circularise form of wzy region. Reverse primer is withing wzy region facing toward attLwzy - cannot amplify in linear form. Use with circ_wzy_F
L01157-10_kanamycin_tag_F	aggattagcctctctatgaatgccggatggcggcgtgaacgtcttatccggagtaagagcGTGTAGGCTGGAGCTGCTTCG	intergenic (iciA downstream)	1bp (knock-in) insert = 1.5kb	primer used to tag L01157 with kanamycin in neutral intergenic region. Use with L01157-10_kanamycin_tag_R. Lowercase sequence is region for homologous recombination. Upper case sequence is primer sequence for amplification of the Kanamycin cassette
L01157-10_kanamycin_tag_R	tttgtgatgaacttcaaagaagtgacgagggaataatgggtcatgcaggCATATGAATATCCTCCTTAGT	intergenic (iciA upstream)	1bp (knock-in) insert = 1.5kb	primer used to tag L01157 with kanamycin in neutral intergenic region. Use with L01157-10_kanamycin_tag_F. Lowercase sequence is region for homologous recombination. Upper case sequence is primer
wzy3primecat_1_F	tgccactgtatataaacacagtaacaatcatgtgtaattatcaaaagcatGTGTAGGCTGGAGCTGCTTCG	wzy - thrS intergenic	1bp (knock-in) insert = 1kb	primer to insert chloramphenicol resistance cassette. Use with wzy3primecat_1_R. Lowercase sequence is region for homologous recombination. Upper case sequence is primer
wzy3primecat_1_R	atgatgaatcttcgaatgccactgtatataaacacagtaacaatcatgtgGTGTAGGCTGGAGCTGCTTCG	wzy - thrS intergenic	1bp (knock-in) insert = 1kb	primer to insert chloramphenicol resistance cassette. Use with wzy3primecat_1_F. Lowercase sequence is region for homologous recombination. Upper case sequence is primer
attLwzy_KO_F	gataacggagaaaccctgtcaagggtcttgatttgctatagagtgatgcaGTGTAGGCTGGAGCTGCTTCG	intergenic / attLwzy region		primer to replace attLwzy region with kanamycin(?) resistance cassette. Use with attLwzy_KO_R. Lowercase sequence is region for homologous recombination. Upper case sequence is primer
attLwzy_KO_R	gtgaaacaggtttaaacgaacgagaatggatgtgaatgaaggattgtactCATATGAATATCCTCCTTAGT	intergenic / attLwzy region		primer to replace attLwzy region with kanamycin(?) resistance cassette. Use with attLwzy_KO_F. Lowercase sequence is region for homologous recombination. Upper case sequence is primer
glmS HR1 fwd	gtcgggtctcgctacTTTCCCCATTCCCGAAGAGTGG	glmS HR1	435 bp	use to amplify glmS homologous region 1 for golden gate assembly - blue overlap sequence for assembly - orange cut site - upper case : primer for amplification
glmS HR1 rev	gggggtctcgctccACGGCCTTTTTTTGTGCGC	glmS HR1	435 bp	use to amplify glmS homologous region 1 for golden gate assembly - blue overlap sequence for assembly - orange cut site - upper case : primer for amplification
glmS HR2 empty fwd	ggggtctcacgctGCCTTCTGCCTGGTACTACATTTG	glmS HR2	442 bp	use to amplify glmS homologous region 2 for golden gate assembly - tetracycline cassette only, no wzy complementation - blue overlap sequence for assembly - orange cut site - upper case : primer for amplification
glmS HR2 insert fwd	gtcgggtctcggctaGCCTTCTGCCTGGTACTACATTTG	glmS HR2	442 bp	use to amplify glmS homologous region 2 for golden gate assembly - tetracycline cassette and wzy region complementation - blue overlap sequence for assembly - orange cut site - upper case : primer for amplification
glmS HR2 rev	gtgggtctcatcgtAAGGCGCGCTGAAGCTGA	glmS HR2	442 bp	use to amplify glmS homologous region 2 for golden gate assembly - blue overlap sequence for assembly - orange cut site - upper case : primer for amplification
wzy BsaI fwd	ggggtctcacgctTAGATAGGAGTGTTAATGAGTGTTAATATGTCAATAACACG	wzy gene with promotor and terminator	1,497 bp	use to amplify wzy region for golden gate assembly (gene and regulatory element, excluding att regions) - blue overlap sequence for assembly - orange cut site - upper case : primer for amplification
wzy BsaI rev	gctggtctcttagcTTACAGGAACAATTTTTACGCTTCAGAGCC	wzy gene with promotor and terminator	1,497 bp	use to amplify wzy region for golden gate assembly (gene and regulatory element, excluding att regions) - blue overlap sequence for assembly - orange cut site - upper case : primer for amplification
